# *Neisseria leonis* sp. nov. isolated from rabbits, reclassification of *Uruburuella suis, Uruburuella testudinis, Kingella potus, Bergeriella denitrificans* and *Morococcus cerebrosus* into *Neisseria* genus and reclassification of *Neisseria shayeganii* into *Eikenella* genus

**DOI:** 10.1101/2023.02.24.529859

**Authors:** M. Boutroux, S. Favre-Rochex, O. Gorgette, G. Touak, E. Muhle, O. Chesneau, D. Clermont, P. Rahi

## Abstract

Genome sequence-based identification of two strains (3986^T^ and 51.81) isolated from rabbits in France in 1972 and 1981 and deposited in the Collection of Institut Pasteur (CIP) has led to the description of a novel species in the genus *Neisseria*. The cells of both strains were non-motile, Gram-stain-negative and diplococcobacilli. Optimal growth on trypticase soy agar was recorded at 37°C and pH 8.5 in aerobic conditions. Phylogeny based on 16S rRNA gene placed the strains close to *Neisseria bacilliformis* ATCC BAA-1200^T^ (96.38%) nesting with the members of Neisseriaceae family. Furthermore, the phylogenetic analysis based on *bac120* gene set from the Genome Taxonomy Database (GTDB) placed both strains within the monophyletic *Neisseria* clade, which also included type strains of *Morococcus cerebrosus, Bergeriella denitrificans*, *Kingella potus, Uruburuella suis* and *Uruburuella testudinis*. However, *Neisseria shayeganii* strain 871^T^ was placed outside *Neisseria* clade and close to the members of *Eikenella* genus. Strains 3986^T^ and 51.81 were placed in a branch distinct from all species of the genus *Neisseria* and exhibited the average nucleotide identity (ANI) and digital DNA–DNA hybridization (dDDH) values below the species demarcation values. In contrast, ANI value within the two strains was 96.9% confirming that they represent same species. The genomic DNA G+C content of strain 3986^T^ was 56.92%. Based on the phylogenetic and phenotypic data, the strains 3986^T^ and 51.81 represent a novel species of the genus *Neisseria*, for which the name *Neisseria leonis* sp. nov. is proposed (type strain 3986^T^ = CIP 109994^T^ = LMG 32907^T^). Additionally, based on phylogenetic analysis, DUS dialect and average amino acid identity (AAI) values, we also proposed the reclassification of *Morococcus cerebrosus*, *Bergeriella denitrificans*, *Kingella potus, Uruburuella suis* and *Uruburuella testudinis* into *Neisseria* genus and *Neisseria shayeganii* into *Eikenella* genus.

**Author Notes:** The GenBank accession numbers for the 16S rRNA gene sequence of strains 3986^T^ and 51.81 are respectively OQ121838.1 and OQ428162.1. The draft genome sequences have been deposited in GenBank under the accession numbers JAPQFK000000000 (strain 3986^T^) and JAPQFL000000000 (strain 51.81).

Further explanations mentioned in the article as well as 7 supplementary tables and 7 supplementary figures are available with the online version of this article.
