## Supplementary tables 1 and 3 to 7 for "*Neisseria leonis* sp. nov. isolated from rabbits, reclassification of *Uruburuella suis, Uruburuella testudinis, Kingella potus, Bergeriella denitrificans* and *Morococcus cerebrosus* into *Neisseria* genus and reclassification of *Neisseria shayeganii* into *Eikenella* genus"

### Sheet: Table_1
Table S1: List of EZBioCloud hits for strain 3986T 16S rRNA sequence
Rank	Name	Strain	Accession	Pairwise Similarity(%)	Mismatch/Total nt	Completeness(%)	Authors	Taxonomy
1	Neisseria bacilliformis	ATCC BAA-1200	GL878495	96.3773	53/1463	100	Han et al. 2006	Bacteria;Proteobacteria;Betaproteobacteria;Neisseriales;Neisseriaceae;Neisseria
2	Kingella denitrificans	ATCC 33394	GL870930	96.0247	58/1459	100	Snell and Lapage 1976	Bacteria;Proteobacteria;Betaproteobacteria;Neisseriales;Neisseriaceae;AF366267_g
3	Neisseria shayeganii	871	AGAY01000088	95.9672	59/1463	100	Wolfgang et al. 2011	Bacteria;Proteobacteria;Betaproteobacteria;Neisseriales;Neisseriaceae;Neisseria
4	Bergeriella denitrificans	NBRC 102155	BCWL01000265	95.8305	61/1463	100	(Berger 1962) Xie and Yokota 2005	Bacteria;Proteobacteria;Betaproteobacteria;Neisseriales;Neisseriaceae;Bergeriella
5	Neisseria flava	U40	AJ239301	95.7934	57/1355	92.6179	Bergey et al. 1923	Bacteria;Proteobacteria;Betaproteobacteria;Neisseriales;Neisseriaceae;Neisseria
6	Neisseria subflava	U37	AJ239291	95.7196	58/1355	92.6179	(Flügge 1886) Trevisan 1889	Bacteria;Proteobacteria;Betaproteobacteria;Neisseriales;Neisseriaceae;Neisseria
7	Neisseria mucosa	JCM 12992	AB910739	95.6938	63/1463	100	Veron et al. 1959	Bacteria;Proteobacteria;Betaproteobacteria;Neisseriales;Neisseriaceae;Neisseria
8	Neisseria macacae	ATCC 33926	AFQE01000146	95.6938	63/1463	100	Vedros et al. 1983	Bacteria;Proteobacteria;Betaproteobacteria;Neisseriales;Neisseriaceae;Neisseria
9	Neisseria perflava	U15	AJ239295	95.6458	59/1355	92.6179	Bergey et al. 1923	Bacteria;Proteobacteria;Betaproteobacteria;Neisseriales;Neisseriaceae;Neisseria
10	Neisseria animalis	NCTC 10212	AJ239288	95.6458	59/1355	92.6179	Berger 1960	Bacteria;Proteobacteria;Betaproteobacteria;Neisseriales;Neisseriaceae;Neisseria
11	Neisseria sicca	ATCC 29256	ACKO02000016	95.6254	64/1463	100	(von Lingelsheim 1908) Bergey et al. 1923	Bacteria;Proteobacteria;Betaproteobacteria;Neisseriales;Neisseriaceae;Neisseria
12	Morococcus cerebrosus	CIP 81.93	JUFZ01000072	95.6254	64/1463	100	Long et al. 1981	Bacteria;Proteobacteria;Betaproteobacteria;Neisseriales;Neisseriaceae;Neisseria
13	Neisseria dentiae	DSM 19151	MTBO01000069	95.6254	64/1463	100	Sneath and Barrett 1997	Bacteria;Proteobacteria;Betaproteobacteria;Neisseriales;Neisseriaceae;Neisseria
14	Neisseria weixii	10022	CP023429	95.6254	64/1463	100	Zhang et al. 2019	Bacteria;Proteobacteria;Betaproteobacteria;Neisseriales;Neisseriaceae;Neisseria
15	Neisseria polysaccharea	ATCC 43768	ADBE01000137	95.4204	67/1463	100	Riou and Guibourdenche 1987	Bacteria;Proteobacteria;Betaproteobacteria;Neisseriales;Neisseriaceae;Neisseria
16	Neisseria weaveri	LMG 5135	AFWQ01000032	95.4204	67/1463	100	Holmes et al. 1993	Bacteria;Proteobacteria;Betaproteobacteria;Neisseriales;Neisseriaceae;Neisseria
17	Neisseria cinerea	ATCC 14685	ACDY02000019	95.2837	69/1463	100	(von Lingelsheim 1906) Murray 1939	Bacteria;Proteobacteria;Betaproteobacteria;Neisseriales;Neisseriaceae;Neisseria
18	Neisseria flavescens	ATCC 13120	L06168	95.1791	70/1452	99.8633	Branham 1930	Bacteria;Proteobacteria;Betaproteobacteria;Neisseriales;Neisseriaceae;Neisseria
19	Neisseria zoodegmatis	NCTC 12230	LT906434	95.0786	72/1463	100	Vandamme et al. 2006	Bacteria;Proteobacteria;Betaproteobacteria;Neisseriales;Neisseriaceae;Neisseria
20	Neisseria dumasiana	93087	MTAC01000053	95.0786	72/1463	100	Wroblewski et al. 2017	Bacteria;Proteobacteria;Betaproteobacteria;Neisseriales;Neisseriaceae;Neisseria
21	Neisseria meningitidis	MC58	AE002098	95.0786	72/1463	100	(Albrecht and Ghon 1901) Murray 1929	Bacteria;Proteobacteria;Betaproteobacteria;Neisseriales;Neisseriaceae;Neisseria
22	Neisseria oralis	6332	JN104029	95.0103	73/1463	100	Wolfgang et al. 2013	Bacteria;Proteobacteria;Betaproteobacteria;Neisseriales;Neisseriaceae;Neisseria
23	Eikenella halliae	NML130454	KU663115	94.9965	72/1439	98.3607	Bernard et al. 2020	Bacteria;Proteobacteria;Betaproteobacteria;Neisseriales;Neisseriaceae;Eikenella
24	Conchiformibius kuhniae	ATCC 29437	AF328150	94.9897	73/1457	100	Xie and Yokota 2005	Bacteria;Proteobacteria;Betaproteobacteria;Neisseriales;Neisseriaceae;Conchiformibius
25	Kingella potus	3/SID/1128	AJ629192	94.8972	72/1411	96.514	Lawson et al. 2005	Bacteria;Proteobacteria;Betaproteobacteria;Neisseriales;Neisseriaceae;Neisseria
26	Neisseria canis	ATCC 14687	MTBL01000054	94.8735	75/1463	100	Berger 1962	Bacteria;Proteobacteria;Betaproteobacteria;Neisseriales;Neisseriaceae;Neisseria
27	Neisseria iguanae	NVSL 85737	GU233442	94.87	75/1462	100	Barrett et al. 1994	Bacteria;Proteobacteria;Betaproteobacteria;Neisseriales;Neisseriaceae;Neisseria
28	Neisseria gonorrhoeae	NCTC 8375	X07714	94.8052	76/1463	100	(Zopf 1885) Trevisan 1885	Bacteria;Proteobacteria;Betaproteobacteria;Neisseriales;Neisseriaceae;Neisseria
29	Eikenella corrodens	ATCC 23834	ACEA01000028	94.8052	76/1463	100	(Eiken 1958) Jackson and Goodman 1972	Bacteria;Proteobacteria;Betaproteobacteria;Neisseriales;Neisseriaceae;Eikenella
30	Kingella kingae	ATCC 23330	GL891966	94.791	76/1459	100	(Henriksen and Bovre 1968) Henriksen and Bovre 1976	Bacteria;Proteobacteria;Betaproteobacteria;Neisseriales;Neisseriaceae;Kingella
31	Alysiella crassa	DSM 2578	JQKH01000114	94.791	76/1459	100	(Schmid 1922) Xie and Yokota 2005	Bacteria;Proteobacteria;Betaproteobacteria;Neisseriales;Neisseriaceae;Alysiella
32	Neisseria elongata subsp. elongata	ATCC 25295	jgi.1096110	94.7368	77/1463	100	Bovre and Holten 1970	Bacteria;Proteobacteria;Betaproteobacteria;Neisseriales;Neisseriaceae;Neisseria;Neisseria elongata
33	Neisseria elongata subsp. glycolytica	ATCC 29315	ADBF01000003	94.7332	77/1462	100	Henriksen and Holten 1976	Bacteria;Proteobacteria;Betaproteobacteria;Neisseriales;Neisseriaceae;Neisseria;Neisseria elongata
34	Conchiformibius steedae	ATCC 27409	AF328153	94.6392	78/1455	100	(Kuhn and Gregory 1979) Xie and Yokota 2005	Bacteria;Proteobacteria;Betaproteobacteria;Neisseriales;Neisseriaceae;Conchiformibius
35	Neisseria elongata subsp. nitroreducens	CIP 103511	JN175349	94.4915	78/1416	96.7874	Grant et al. 1991	Bacteria;Proteobacteria;Betaproteobacteria;Neisseriales;Neisseriaceae;Neisseria;Neisseria elongata
36	Neisseria arctica	KH1503	JTDO01000027	94.3951	82/1463	100	Hansen et al. 2017	Bacteria;Proteobacteria;Betaproteobacteria;Neisseriales;Neisseriaceae;Neisseria
37	Kingella negevensis	Sch538	LK985395	94.3951	82/1463	100	El Houmami et al. 2017	Bacteria;Proteobacteria;Betaproteobacteria;Neisseriales;Neisseriaceae;Kingella

### Sheet: Table_3
Table S3: Characteristics of the genomes used for the phylogenetic analysis
Assembly Accession	Organism Name	Strain Name	Type strain in LPSN	Contamination	Nseq	Nres	%GC	N50	Type of genome	Submission date	Submitter
JAPQFL000000000	Neisseria leonis sp. nov.	51.81	no	0.43	29	2291386	56.96	471292	Scaffold	2023-02-22	Institut Pasteur
JAPQFK000000000	Neisseria leonis sp. nov.	3986T	yes	0.00	22	2183685	56.92	137808	Scaffold	2023-02-23	Institut Pasteur
GCF_901482445.1	Neisseria lactamica	NCTC10617	yes	0.00	1	2198889	52.12	2198889	Complete Genome	2019-05-11	SC
GCF_900654165.1	Neisseria flavescens	N13	not in LPSN	0.00	34	2207472	49.24	454990	Contig	2019-09-19	URMITE
GCF_900638685.1	Neisseria weaveri	NCTC12742	yes	0.43	1	2238481	49.08	2238481	Complete Genome	2018-12-20	SC
GCF_900638555.1	Neisseria meningitidis	NCTC10025	yes	0.21	1	2186098	51.88	2186098	Complete Genome	2018-12-20	SC
GCF_900636765.1	Neisseria canis	NCTC10296	yes	0.00	1	2569389	49.73	2569389	Complete Genome	2018-12-20	SC
GCF_900475815.1	Neisseria elongata subsp. glycolytica	NCTC11050	yes	0.23	1	2249415	54.28	2249415	Complete Genome	2018-06-17	SC
GCF_900475315.1	Neisseria cinerea	NCTC10294	yes	0.00	1	1832904	50.90	1832904	Complete Genome	2018-06-17	SC
GCF_900453875.1	Bergeriella denitrificans	NCTC10295	yes	0.00	6	2549372	55.46	1588934	Contig	2018-08-01	SC
GCF_900451365.1	Kingella denitrificans	NCTC10995	yes	0.68	2	2243142	54.00	2235023	Contig	2018-08-01	SC
GCF_900451175.1	Kingella potus	NCTC13336	yes	0.60	6	2483983	57.72	1369878	Contig	2018-08-01	SC
GCF_900445245.1	Alysiella crassa	NCTC10283	yes	0.45	3	2823591	45.31	1414673	Contig	2018-08-07	SC
GCF_900187305.1	Neisseria zoodegmatis	NCTC12230	yes	0.00	1	2552522	50.94	2552522	Complete Genome	2017-08-15	SC
GCF_900187105.1	Eikenella corrodens	NCTC10596	yes	0.56	1	2192577	55.65	2192577	Complete Genome	2017-08-15	SC
GCF_900177895.1	Kingella negevensis	SW7208426	no	0.68	12	2187398	45.26	705557	Scaffold	2017-04-28	URMITE
GCF_900113545.1	Neisseria elongata subsp. elongata	ATCC 25295	yes	0.23	23	2360727	53.84	231533	Scaffold	2016-11-02	DOE - JOINT GENOME INSTITUTE
GCF_900111845.1	Kingella kingae	ATCC 23330	yes	0.23	59	1953889	46.63	98057	Contig	2016-11-02	URMITE
GCF_023472875.1	Neisseria perflava	CCUG 17915	yes	0.34	85	2265569	49.11	52486	Contig	2022-05-18	University of Gothenburg - CCUG
GCF_022870905.1	Neisseria arctica	KH1503	yes	0.00	1	2378219	46.42	2378219	Complete Genome	2022-04-11	INRS-Centre Armand-Frappier Sante Biotechnologie
GCF_022870885.1	Neisseria dumasiana	LMG 30012	yes	0.00	1	2679563	50.44	2679563	Complete Genome	2022-04-11	INRS-Centre Armand-Frappier Sante Biotechnologie
GCF_022870865.1	Uruburuella testudinis	CCUG 63373	yes	0.00	1	2949123	53.34	2949123	Complete Genome	2022-11-04	INRS-Centre Armand-Frappier Sante Biotechnologie
GCF_022749495.1	Neisseria macacae	ATCC 33926	yes	0.23	1	2801968	51.10	2801968	Complete Genome	2022-03-29	Korea University
GCF_018437425.1	Neisseria elongata subsp. nitroreducens	Nel_M001	no	6.49	26	2595012	54.03	230084	Contig	2021-05-21	Universidade Federal de Santa Catarina
GCF_017753665.1	Neisseria sicca	NS20201025	not in LPSN	0.00	1	2566407	51.05	2566407	Complete Genome	2021-04-05	First Affiliated Hospital School of Medicine Zhejiang University
GCF_016623605.1	"Kingella bonacorsii"	Marseille-Q4569	yes	0.23	9	2502986	54.03	749790	Scaffold	2021-01-05	IHU - MI
GCF_016025525.2	Eikenella glucosivorans	S3360	yes	0.45	14	2390644	58.39	261510	Scaffold	2020-12-14	University Medicine Rostock
GCF_014898075.1	Neisseria sp. ZJ785	ZJ785	not in LPSN	0.11	1	2645607	49.64	2645607	Complete Genome	2020-10-20	National Institute for Communicable Disease Control and Prevention Chinese Center for Disease Contr
GCF_014297595.1	Neisseria musculi	NW831	no	0.11	2	2933071	53.22	2928421	Complete Genome	2020-08-26	Institute for Genome Sciences University of Maryland Baltimore
GCF_014055025.1	Neisseria bacilliformis	DSM 23338	yes	0.23	1	2492712	59.44	2492712	Complete Genome	2020-08-04	INRS-Institut Armand-Frappier
GCF_014054985.1	Kingella oralis	DSM 18271	yes	0.23	2	2420532	54.30	2404499	Complete Genome	2020-08-04	INRS-Institut Armand-Frappier
GCF_014054945.1	Neisseria sicca	DSM 17713	yes	0.06	1	2864419	50.91	2864419	Complete Genome	2020-08-04	INRS-Institut Armand-Frappier
GCF_014054725.1	Conchiformibius steedae	DSM 2580	yes	0.23	3	2205122	50.65	2099460	Complete Genome	2020-08-04	INRS-Institut Armand-Frappier
GCF_014054525.1	Alysiella filiformis	DSM 16848	yes	0.23	1	2432079	46.60	2432079	Complete Genome	2020-08-04	INRS-Institut Armand-Frappier
GCF_013267835.1	Neisseria mucosa	FDAARGO758	yes	1.13	1	2224757	49.65	2224757	Complete Genome	2020-06-04	US Food and Drug Administration
GCF_009671065.1	"Neisseria brasiliensis"	N.177.16	yes	0.45	1	2617510	49.22	2617510	Complete Genome	2019-11-19	University of Pittsburgh
GCF_008807015.1	Neisseria zalophi	ATCC BAA-2455	yes	0.00	1	2423693	44.56	2423693	Complete Genome	2019-10-03	Illinois Institute of Technology
GCF_008806995.1	Neisseria animalis	ATCC 49930	yes	0.53	1	2236930	51.85	2236930	Complete Genome	2019-10-03	Illinois Institute of Technology
GCF_008805035.1	Eikenella exigua	PXX	yes	0.23	2	1993063	55.42	1953244	Complete Genome	2019-08-19	Haukeland University Hospital
GCF_005886145.1	Neisseria sp. oral taxon 014	F0314	not in LPSN	0.34	1	2502158	52.85	2502158	Chromosome	2019-05-29	University of Technology Sydney
GCF_005221305.1	Neisseria subflava	ATCC 49275	yes	0.34	1	2195659	49.47	2195659	Complete Genome	2019-05-07	King's College London
GCF_005221285.1	Neisseria flavescens	ATCC 13120	yes	0.34	1	2231882	49.04	2231882	Complete Genome	2019-05-07	King's College London
GCF_004341385.1	Uruburuella suis	DSM 17474	yes	0.00	65	2641702	54.64	75575	Scaffold	2019-03-11	DOE Joint Genome Institute
GCF_003315235.1	Neisseria gonorrhoeae	DSM 9188	yes	0.21	72	2142774	52.42	63076	Scaffold	2018-07-12	DOE Joint Genome Institute
GCF_003045025.1	Neisseria subflava	C2014021188	not in LPSN	0.00	23	2231960	49.02	329915	Contig	2018-04-09	Centers for Disease Control and Prevention
GCF_003044645.1	Neisseria subflava	C2011009653	not in LPSN	0.34	23	2313531	48.98	217621	Contig	2018-04-09	Centers for Disease Control and Prevention
GCF_003044565.1	Neisseria sicca	C2010005502	not in LPSN	0.06	16	2782649	50.72	390669	Contig	2018-04-09	Centers for Disease Control and Prevention
GCF_003044455.1	Neisseria bergeri	C2008000328	not in LPSN	0.11	40	2255536	51.59	177354	Contig	2018-04-09	Centers for Disease Control and Prevention
GCF_003044445.1	Neisseria mucosa_A	C2008000159	not in LPSN	0.11	56	2464790	51.16	108092	Contig	2018-04-09	Centers for Disease Control and Prevention
GCF_003044425.1	Neisseria sicca	C2007003584	not in LPSN	0.00	24	2443310	51.38	325556	Contig	2018-04-09	Centers for Disease Control and Prevention
GCF_003013245.1	Neisseria iguanae	ATCC 51483	yes	0.49	200	2610244	48.23	22754	Scaffold	2018-03-21	China disease prevention and control center
GCF_002951835.1	Simonsiella muelleri	ATCC 29453	yes	0.53	1	2469862	41.52	2469862	Complete Genome	2018-02-02	INRS-Institut Armand Frappier
GCF_002327085.1	Neisseria weixii	10022	yes	0.56	1	2511904	49.22	2511904	Complete Genome	2017-09-21	China disease prevention and control center
GCF_002237445.1	Neisseria sp. KEM232	KEM232	not in LPSN	0.00	1	2371912	58.51	2371912	Complete Genome	2017-07-31	Gwangju Health University
GCF_002216145.1	"Neisseria chenwenguii"	10023	yes	0.79	1	2496444	54.02	2496444	Complete Genome	2017-07-10	China disease prevention and control center
GCF_002108605.1	Neisseria animaloris	DSM 21642	yes	0.43	48	2325539	49.28	239661	Contig	2017-04-24	Wadsworth Center / NYSDOH
GCF_002108595.1	Neisseria dentiae	DSM 19151	yes	0.00	193	2758789	54.40	58802	Contig	2017-04-24	Wadsworth Center / NYSDOH
GCF_001815675.1	Neisseria sp. HMSC065D04	HMSC065D04	not in LPSN	0.23	116	2741289	51.07	73720	Scaffold	2016-10-21	The Genome Institute at Washington University
GCF_001809325.1	Neisseria sp. HMSC077D05	HMSC077D05	not in LPSN	0.00	182	2778426	50.62	43438	Scaffold	2016-10-21	The Genome Institute at Washington University
GCF_001648475.1	Eikenella halliae	NML130454	yes	0.51	33	2545600	56.25	134538	Contig	2016-05-19	Public Health Agency of Canada
GCF_001648355.1	Eikenella longinqua	NML02-A-017	yes	0.23	34	2235900	58.53	161137	Contig	2016-05-19	Public Health Agency of Canada
GCF_001618085.1	Neisseria flavescens	CNF	not in LPSN	0.56	67	2316621	48.89	131736	Contig	2016-04-08	CEINGE Biotecnologie Avanzate s.c.a r.l. via Gaetano Salvatore 486-80145-Napoli
GCF_001618065.1	Neisseria flavescens	CD-NF2	not in LPSN	0.00	73	2345024	48.75	87875	Contig	2016-04-08	CEINGE Biotecnologie Avanzate s.c.a r.l. via Gaetano Salvatore 486-80145-Napoli
GCF_001618015.1	Neisseria flavescens	CD-NF1	not in LPSN	0.23	38	2253927	49.29	178113	Contig	2016-04-08	CEINGE Biotecnologie Avanzate s.c.a r.l. via Gaetano Salvatore 486-80145-Napoli
GCF_001308015.1	Neisseria sp. 83E34	"83E34"	not in LPSN	0.00	40	2419010	48.32	233412	Contig	2015-10-07	UCSF
GCF_000952795.1	Neisseria sp. HMSC06F02	HMSC06F02	not in LPSN	0.00	118	2431054	51.21	71919	Contig	2015-07-10	University of Washington
GCF_000813705.1	Morococcus cerebrosus	CIP 81.93	yes	0.11	170	2451909	51.41	25678	Scaffold	2015-03-13	The Genome Institute at Washington University
GCF_000428785.1	Conchiformibius kuhniae	DSM 17694	yes	0.34	50	2118625	56.22	108101	Scaffold	2015-01-02	Korea University
GCF_000260655.1	Neisseria sicca	VK64	not in LPSN	0.49	210	2638449	51.19	19754	Contig	2012-04-30	J. Craig Venter Institute
GCF_000227765.1	Neisseria wadsworthii	9715	yes	0.00	16	2467075	48.62	2446422	Scaffold	2011-10-06	Baylor College of Medicine
GCF_000227275.1	Neisseria sp. GT4A_CT1	GT4A_CT1	not in LPSN	0.00	37	2739136	51.02	425770	Scaffold	2011-10-04	Broad Institute
GCF_000226875.1	Neisseria shayeganii	871	yes	0.00	26	2354550	57.89	2322135	Scaffold	2011-10-03	Baylor College of Medicine
GCF_000193795.1	Neisseria lactamica	NS19	not in LPSN	0.00	132	2138393	52.29	58892	Contig	2010-12-29	University of Maryland College Park
GCF_000193735.1	Neisseria sicca	4320	not in LPSN	0.23	169	2519401	50.81	38640	Contig	2010-12-29	University of Maryland College Park
GCF_000176735.1	Neisseria polysaccharea	ATCC 43768	yes	0.12	139	2030958	52.00	38534	Contig	2009-11-09	Washington University Genome Sequencing Center
GCF_000007705.1	Chromobacterium violaceum	ATCC 12472	yes	0.45	1	4751080	64.83	4751080	Complete Genome	08/22/2003	LNCC, Brazil
GCA_019815155.1	Neisseria flava	MA1-1	no	0.11	77	2485932	51.15	107410	Contig	2021-08-30	Jeju National University
GCA_003028315.1	Neisseria mucosa	ATCC 19696	yes	0.23	1	2688408	51.09	2688408	Complete Genome	2018-04-01	Korea University
GCA_001067655.1	Neisseria lactamica	919NLAC	not in LPSN	0.00	464	2741649	50.66	11230	Contig	2015-07-10	University of Washington

### Sheet: Table_4
Table S4: Count of each of the 8 DNA Uptake Sequences among the 79 whole genomes of the dataset with Jellyfish
Species	StrainName	Genome	DUS Dialect
			AT-DUS	TG-wadDUS	AG-DUS	AG-mucDUS	AG-simDUS	AG-kingDUS	AA-king3DUS	AG-eikDUS
			ATGCCGTCTGAA	TGCCTGTCTGAA	AGGCCGTCTGAA	AGGTCGTCTGAA	AGGCTGCCTGAA	AGGCAGCCTGAA	AAGCAGCCTGCA	AGGCTACCTGAA
Neisseria leonis sp. nov.	5181	JAPQFL000000000	140		1870
Neisseria leonis sp. nov.	3986T	JAPQFK000000000	141		1889
Neisseria lactamica	919NLAC	GCA_001067655.1			174	2855
Neisseria mucosa	ATCC 19696T	GCA_003028315.1			188	2518
Neisseria flava	MA1-1	GCA_019815155.1			176	2531
Chromobacterium violaceum	ATCC 12472T	GCF_000007705.1
Neisseria polysaccharea	ATCC 43768T	GCF_000176735.1	1721		231
Neisseria sicca	4320	GCF_000193735.1			116	2540
Neisseria lactamica	NS19	GCF_000193795.1	1640		231
Neisseria shayeganii	871T	GCF_000226875.1								1661
Neisseria sp. GT4A_CT1	GT4A_CT1	GCF_000227275.1			157	2811
Neisseria wadsworthii	9715T	GCF_000227765.1		2104	276
Neisseria sicca	VK64	GCF_000260655.1			170	2808
Conchiformibius kuhniae	DSM 17694T	GCF_000428785.1					285	186
Morococcus cerebrosus	CIP 81.93T	GCF_000813705.1			149	2463
Neisseria sp. HMSC06F02	HMSC06F02	GCF_000952795.1			150	2510
Neisseria sp. 83E34	"83E34"	GCF_001308015.1		2124	277
Neisseria flavescens	CD-NF1	GCF_001618015.1	168		2439	130
Neisseria flavescens	CD-NF2	GCF_001618065.1	168		2415	159
Neisseria flavescens	CNF	GCF_001618085.1	176		2382	132
Eikenella longinqua	NML02-A-017T	GCF_001648355.1								3149
Eikenella halliae	NML130454T	GCF_001648475.1					101		111	3116
Neisseria sp. HMSC077D05	HMSC077D05	GCF_001809325.1			155	2921
Neisseria sp. HMSC065D04	HMSC065D04	GCF_001815675.1			172	2868
Neisseria dentiae	DSM 19151T	GCF_002108595.1	114		2856
Neisseria animaloris	DSM 21642T	GCF_002108605.1	143		2631
"Neisseria chenwenguii"	10023T	GCF_002216145.1	673		3067
Neisseria sp. KEM232	KEM232	GCF_002237445.1			4048			215
Neisseria weixii	10022T	GCF_002327085.1	335		2367
Simonsiella muelleri	ATCC 29453T	GCF_002951835.1					1742	1940
Neisseria iguanae	ATCC 51483T	GCF_003013245.1	245		1739
Neisseria sicca	C2007003584	GCF_003044425.1			208	2540
Neisseria mucosa_A	C2008000159	GCF_003044445.1			135	2583
Neisseria bergeri	C2008000328	GCF_003044455.1	1812		257	112
Neisseria sicca	C2010005502	GCF_003044565.1			123	2995
Neisseria subflava	C2011009653	GCF_003044645.1	170		2417	123
Neisseria subflava	C2014021188	GCF_003045025.1	173		2358	153
Neisseria gonorrhoeae	DSM 9188T	GCF_003315235.1	1516		191
Uruburuella suis	DSM 17474T	GCF_004341385.1	233		3281
Neisseria flavescens	ATCC 13120T	GCF_005221285.1	300		2209	102
Neisseria subflava	ATCC 49275T	GCF_005221305.1	165		2274	203
Neisseria sp. oral taxon 014	F0314	GCF_005886145.1	158		2756	334
Eikenella exigua	PXXT	GCF_008805035.1								2227
Neisseria animalis	ATCC 49930T	GCF_008806995.1	171		427
Neisseria zalophi	ATCC BAA-2455T	GCF_008807015.1			1880
"Neisseria brasiliensis"	N.177.16T	GCF_009671065.1	392		2947
Neisseria mucosa	FDAARGO758T	GCF_013267835.1	170		2473	103
Alysiella filiformis	DSM 16848T	GCF_014054525.1					2140	1910
Conchiformibius steedae	DSM 2580T	GCF_014054725.1
Neisseria sicca	DSM 17713T	GCF_014054945.1			189	2906
Kingella oralis	DSM 18271T	GCF_014054985.1					375	4234
Neisseria bacilliformis	DSM 23338T	GCF_014055025.1			3951			272
Neisseria musculi	NW831	GCF_014297595.1	118		2661
Neisseria sp. ZJ785	ZJ785	GCF_014898075.1	370		2676
Eikenella glucosivorans	S3360T	GCF_016025525.2					148			3131
"Kingella bonacorsii"	Marseille-Q4569T	GCF_016623605.1					376	4229
Neisseria sicca	NS20201025	GCF_017753665.1			145	2596
Neisseria elongata subsp. nitroreducens	Nel_M001	GCF_018437425.1			3127	167
Neisseria macacae	ATCC 33926T	GCF_022749495.1			191	2882
Uruburuella testudinis	CCUG 63373T	GCF_022870865.1	280		3214
Neisseria dumasiana	LMG 30012T	GCF_022870885.1	220		2496
Neisseria arctica	KH1503T	GCF_022870905.1	520		1051
Neisseria perflava	CCUG 17915T	GCF_023472875.1	166		2381	113
Kingella kingae	ATCC 23330T	GCF_900111845.1					261	193	2311
Neisseria elongata subsp. elongata	ATCC 25295T	GCF_900113545.1			2809	149
Kingella negevensis	SW7208426	GCF_900177895.1					906	1111
Eikenella corrodens	NCTC10596T	GCF_900187105.1								2836
Neisseria zoodegmatis	NCTC12230T	GCF_900187305.1	210		2825
Alysiella crassa	NCTC10283T	GCF_900445245.1					2410	3476
Kingella potus	NCTC13336T	GCF_900451175.1	111		3935			151
Kingella denitrificans	NCTC10995T	GCF_900451365.1					197		2760
Bergeriella denitrificans	NCTC10295T	GCF_900453875.1	261		1624
Neisseria cinerea	NCTC10294T	GCF_900475315.1	1436		247
Neisseria elongata subsp. glycolytica	NCTC11050T	GCF_900475815.1			2816	117
Neisseria canis	NCTC10296T	GCF_900636765.1		2095	327
Neisseria meningitidis	NCTC10025T	GCF_900638555.1	1463		205
Neisseria weaveri	NCTC12742T	GCF_900638685.1	130		2549
Neisseria flavescens	N13	GCF_900654165.1	177		2362	126
Neisseria20:83amica	NCTC10617	GCF_901482445.1	1696		244

### Sheet: Table_5
Table S5: Virulence factors of strains 3986T and 51.81 resulted by VFAnalyzer
VFclass	Virulence factors	Related genes	Related genes	3986T (Prediction)	51.81 (Prediction)
Adherence	Adhesion and penetration protein	app	app	-	-
	LOS sialylation	lst	lst	-	-
	LOS synthesis	kdtA/waaA	kdtA/waaA	gnlextdbpgaptmp_001564	gnlextdbpgaptmp_001327
		lgtA	lgtA	-	-
		lgtB	lgtB	-	-
		lgtC	lgtC	-	-
		lgtD	lgtD	-	-
		lgtE	lgtE	-	-
		lgtF	lgtF	gnlextdbpgaptmp_001711	gnlextdbpgaptmp_001360
		lgtG	lgtG	-	-
		lgtH	lgtH	-	-
		rfaC	rfaC	gnlextdbpgaptmp_000187	gnlextdbpgaptmp_002170
		rfaF	rfaF	gnlextdbpgaptmp_000913	gnlextdbpgaptmp_000692
		rfaK	rfaK	-	-
	Neisseria adhesion A	nadA	nadA	-	-
	Phosphoethanolamine modification	lptA	lptA	-	-
	Type IV pili	pilC	pilC	-	-
		pilD	pilD	-	-
		pilE	pilE	-	-
		pilF	pilF	gnlextdbpgaptmp_000547	gnlextdbpgaptmp_001037
		pilG	pilG	gnlextdbpgaptmp_000546	gnlextdbpgaptmp_001038
		pilH	pilH	-	-
		pilI	pilI	-	-
		pilJ	pilJ	-	-
		pilK	pilK	-	-
		pilM	pilM	-	-
		pilN	pilN	-	-
		pilO	pilO	-	-
		pilP	pilP	-	-
		pilQ	pilQ	gnlextdbpgaptmp_000886	gnlextdbpgaptmp_000720
		pilS	pilS	-	-
		pilT2	pilT2	-	-
		pilT	pilT	gnlextdbpgaptmp_000201	gnlextdbpgaptmp_002157
		pilU	pilU	-	-
		pilV	pilV	-	-
		pilW	pilW	-	-
		pilX	pilX	-	-
		pilZ	pilZ	-	-
	LPS O-antigen (P. aeruginosa)(Pseudomonas)	wbpA	wbpA	gnlextdbpgaptmp_000320	gnlextdbpgaptmp_001784
		wbpE	wbpE	gnlextdbpgaptmp_000315	gnlextdbpgaptmp_001789
Efflux pump	FarAB	farA	farA	-	-
		farB	farB	-	-
	MtrCDE	mtrC	mtrC	gnlextdbpgaptmp_001919	gnlextdbpgaptmp_001902
		mtrD	mtrD	gnlextdbpgaptmp_001918	gnlextdbpgaptmp_001901
		mtrE	mtrE	gnlextdbpgaptmp_001917	gnlextdbpgaptmp_001900
Immune evasion	Capsule	ctrA	ctrA	-	-
		ctrB	ctrB	-	-
		ctrC	ctrC	-	-
		ctrD	ctrD	-	-
		lipA	lipA	-	-
		lipB	lipB	-	-
		mynA/sacA	mynA/sacA	-	-
		mynB/sacB	mynB/sacB	-	-
		mynC/sacC	mynC/sacC	-	-
		mynD/sacD	mynD/sacD	-	-
		siaA/synA	siaA/synA	-	-
		siaB/synB	siaB/synB	-	-
		siaC/synC	siaC/synC	-	-
		siaD/synD	siaD/synD	-	-
		synE	synE	-	-
	Capsule(Acinetobacter)			gnlextdbpgaptmp_000137	gnlextdbpgaptmp_001699
	Exopolysaccharide(Haemophilus)	manB	manB	gnlextdbpgaptmp_000787	gnlextdbpgaptmp_000813
Immune modulator	Factor H binding protein	fHbp	fHbp	-	-
	Neisserial surface protein A	nspA	nspA	-	-
Invasion	Class 5 outer membrane protein	opc	opc	-	-
	Opacity protein	opa	opa	-	-
	PorA	porA	porA	-	-
	PorB	porB	porB	gnlextdbpgaptmp_000405	gnlextdbpgaptmp_001800
Iron uptake	ABC transporter	fbpA	fbpA	-	-
		fbpB	fbpB	-	-
		fbpC	fbpC	-	-
	Ferric enterobactin transport protein A / ferric-repressed protein B	fetA/frpB	fetA/frpB	-	gnlextdbpgaptmp_000464
	Heme uptake	hpuA	hpuA	-	-
		hpuB	hpuB	gnlextdbpgaptmp_000212	gnlextdbpgaptmp_002146
	Hemoglobin receptor	hmbR	hmbR	-	-
	Lactoferrin-binding protein	lbpA	lbpA	-	-
		lbpB	lbpB	-	-
	Ton system	exbB	exbB	gnlextdbpgaptmp_001743	gnlextdbpgaptmp_001501
		exbD	exbD	gnlextdbpgaptmp_001742	gnlextdbpgaptmp_001500
		tonB	tonB	-	-
	Transferrin-binding protein	tbpA	tbpA	gnlextdbpgaptmp_002065	gnlextdbpgaptmp_002039
		tbpB	tbpB	gnlextdbpgaptmp_002064	gnlextdbpgaptmp_002040
	Achromobactin biosynthesis and transport(Pseudomonas)	cbrD	cbrD	gnlextdbpgaptmp_001049	gnlextdbpgaptmp_000542
	Salmochelin(Klebsiella)			gnlextdbpgaptmp_000049	-
Protease	IgA protease	iga	iga	-	-
Stress adaptation	Catalase	katA	katA	gnlextdbpgaptmp_000956	gnlextdbpgaptmp_000651
	Manganese transport system	mntA	mntA	gnlextdbpgaptmp_000628	gnlextdbpgaptmp_000962
		mntB	mntB	gnlextdbpgaptmp_000627	gnlextdbpgaptmp_000963
		mntC	mntC	gnlextdbpgaptmp_000626	gnlextdbpgaptmp_000964
	Methionine sulphoxide reductase	msrA/B(pilB)	msrA/B(pilB)	-	-
	Recombinational repair protein	recN	recN	gnlextdbpgaptmp_001266	gnlextdbpgaptmp_000290
Toxin	Neisseria ADP-ribosylating enzyme	narE	narE	-	-
	RTX toxin	frpA	frpA	-	-
		frpC	frpC	-	-
	Hemolysin HlyA(Aeromonas)	hlyA	hlyA	gnlextdbpgaptmp_000569	gnlextdbpgaptmp_001020
Anaerobic respiration	Nitrate reductase(Mycobacterium)		narH	-	gnlextdbpgaptmp_000647
Antiphagocytosis	Capsular polysaccharide(Vibrio)	rmlD	rmlD	gnlextdbpgaptmp_001931	gnlextdbpgaptmp_001914
		wbfY	wbfY	gnlextdbpgaptmp_000136	gnlextdbpgaptmp_001700
		wcaJ	wcaJ	gnlextdbpgaptmp_000139	gnlextdbpgaptmp_001697
Endotoxin	LPS(Bordetella)	bplA	bplA	gnlextdbpgaptmp_000318	gnlextdbpgaptmp_001786
		bplB	bplB	gnlextdbpgaptmp_000316	gnlextdbpgaptmp_001788
					Factor found in only one of the two strains

### Sheet: Table_6
Table S6: API ZYM results for strains 3986T and 51.81 as well as the reference strains (including Neisseria gonorrhoeae)
Testing system	Test	N. leonis sp. nov.	N. leonis sp. nov.	N. bacilliformis	K. potus	N. dentiae	N. elongata	N. gonorrheae
		3986T	51.81	DSM 23338T	CIP 108935T	CIP 106968T	CIP 72.27T	CIP 79.18T
API ZYM	Alkaline phosphatase	+	+	-	-	+	+	+
	Esterase (C 4)	+	+	+	+	+	+	+
	Esterase Lipase (C 8)	+	+	+	+	+	+	+
	Lipase (C 14)	+	+	-	-	-	-	-
	Leucine arylamidase	+	+	+	+	+	+	-
	Valine arylamidase	+	+	-	-	-	+	-
	Cystine arylamidase	+	-	-	-	-	-	+
	Trypsin	-	-	+	+	-	-	-
	alpha-chymotrypsin	-	-	-	-	-	-	-
	Acid Phosphatase	+	+	-	+	+	+	+
	Naphtol-AS-BI-phosphohydrolase	+	+	+	+	+	+	+
	alpha-galactosidase	-	-	-	-	-	-	-
	ß-galactosidase	-	-	-	-	-	-	-
	ß-glucuronidase	-	-	-	-	-	-	-
	alpha-glucosidase	-	-	-	-	-	-	+
	ß-glucosidase	-	-	-	-	-	-	-
	N-acétyl-ß-glucosaminidase	-	-	-	-	-	-	-
	alpha-mannosidase	-	-	-	-	-	-	-
	alpha-fucosidase	-	-	-	-	-	-	-

### Sheet: Table_7
Table S7: Results of disk diffusion assay for strains 3986T and 51.81 as well as the reference strains
	Antibiotic**	SXT	SMN	AMO	PEN	RIF	MEC	CHL	COX	LCN	SUL	FOS	FAD	TET	CIP	VNC	ERY
	Disc load (mg)	25	10	20	6	5	10	30	5	15	200	200	10	30	5	5	15
N. leonis sp. nov.	3986T		16		12	20				Rc*						Rc*
N. leonis sp. nov.	51.81		Rc*		15					Rc*						Rc*
N. bacilliformis	DSM 23338T				Rc*	15			20	Rc*			16			Rc*
K. potus	CIP 108935T									Rc*						Rc*
N. dentiae	CIP 106968T		16		Rc*	13	24			Rc*						Rc*	18
N. elongata	CIP 72.27T		15		20	21	25			Rc*						Rc*
* Rc = contact resistance (0 mm)
**AMO=Amoxicillin; COX=Cefotaxin; CHL=Chloramphenicol; CIP=Ciprofloxacin; ERY=Eythromycin; FOS=Fosfomycin; FAD=Fusidic Acid; LNC=Lincomycin; MEC=Mecillinam; PEN=Penicillin G; RIF=Rifampicin; SMN=Streptomycin; SUL=Sulfonamides; TET=Tetracycline; SXT=Trimethoprim; VNC=Vancomycin
